# Coumarins link rhizobacteria perception in roots to systemic resistance in leaves

**DOI:** 10.64898/2026.08.11.741996

**Authors:** Shu-Hua Hsu, Max J.J. Stassen, Kevin Robe, Esther Izquierdo, Christian Dubos, Corné M.J. Pieterse, Ioannis A. Stringlis

## Abstract

Induced systemic resistance (ISR) is activated in leaves upon root colonization by beneficial microbes, yet the signals linking rhizosphere perception to shoot immunity remain unknown. In the *Arabidopsis thaliana-Pseudomonas simiae* WCS417 model interaction, the root-specific transcription factor MYB72 and its target gene *BGLU42* regulate ISR and the production, activation, and root secretion of coumarins, specialized metabolites involved in plant iron (Fe) acquisition and rhizosphere microbiome assembly. Overexpression of *BGLU42* confers constitutive ISR in leaves, suggesting a link between coumarin metabolism and systemic immunity. Here, two-photon multispectral imaging and targeted metabolite profiling revealed that, under Fe-sufficient conditions, WCS417 induces a distinct spatial pattern of F6’H1-dependent coumarin accumulation along the root system. These WCS417-induced coumarin signatures differed from those observed under Fe deficiency, indicating activation of a microbiota-specific coumarin metabolic program. Increased coumarin accumulation in roots was followed by a rise in coumarin levels in shoots. Time-resolved transcriptome profiling supported this metabolic reprogramming, showing rapid activation of Fe acquisition and coumarin biosynthesis genes in roots, including *F6’H1, MYB72,* and *BGLU42*, followed by delayed but similar transcriptional responses in shoots. Functional analyses demonstrated that coumarin biosynthesis is required for WCS417-ISR: the *f6’h1* mutant failed to mount systemic resistance, whereas *F6’H1* overexpression conferred constitutive resistance to bacterial and fungal pathogens. In addition, WCS417-mediated coumarin accumulation systemically modulated flg22-triggered reactive oxygen species production in leaves in an F6’H1-dependent manner. Together, our results identify coumarins as key mediators linking rhizobacterial perception in roots to systemic immune signaling and resistance in leaves.
