## Supplemental DatasetD1_HsuStassen for "Coumarins link rhizobacteria perception in roots to systemic resistance in leaves"

### Sheet: Fe def genes, Root, Fig. 3C
Supplemental Dataset D1. Gene expression profiles of 34 Fe deficiency response–related genes and 20 phenylpropanoid and coumarin biosynthesis-related genes in Arabidopsis roots and shoots in response to root colonization by P. simiae WCS417 from 1 to 7 dpi.
TAB 1: Log₂FC and adjusted P values of gene expression for 34 Fe deficiency response–related genes in roots of WCS417-treated plants compared with control plants from 1 to 7 dpi (see also Fig. 3C).
TAB 2: Log₂FC and adjusted P values of gene expression for 34 Fe deficiency response–related genes in shoots of WCS417-treated plants compared with control plants from 1 to 7 dpi (see also Fig. 3C).
TAB 3: Log₂FC and adjusted P values of gene expression for 20 phenylpropanoid and coumarin biosynthetis-related genes in roots of WCS417-treated plants compared with control plants from 1 to 7 dpi (see also Fig. 3E).
TAB 4: Log₂FC and adjusted P values of gene expression for 20 phenylpropanoid and coumarin biosynthetis-related genes in shoots of WCS417-treated plants compared with control plants from 1 to 7 dpi (see also Fig. 3E).
Log₂FC and adjusted P values of gene expression for 34 Fe deficiency response–related genes in roots of WCS417-treated plants compared with control plants from 1 to 7 dpi (see also Fig. 3C).
Root		Log₂FC								Root		P adj
TAIR	ID	1 dpi	2 dpi	3 dpi	4 dpi	5 dpi	6 dpi	7 dpi		TAIR	ID	1 dpi	2 dpi	3 dpi	4 dpi	5 dpi	6 dpi	7 dpi
AT3G23210	bHLH34	0.24022	0.613649	-0.0664292	-0.288839	0.158199	-0.239341	0.0869402		AT3G23210	bHLH34	0.462102	0.00371524	0.813671	0.247818	0.636329	0.379073	0.844003
AT4G14410	bHLH104	-0.43273	-0.767933	-0.475758	-0.238305	-0.262584	-0.154749	-0.24375		AT4G14410	bHLH104	6.24251e-05	1.25344e-15	1.84326e-06	0.0336511	0.0231593	0.208826	0.0416003
AT1G51070	bHLH115	-0.00380232	0.152396	0.101862	0.150646	0.11109	0.18457	0.25848		AT1G51070	bHLH115	0.99712	0.287043	0.507118	0.336392	0.553442	0.233804	0.10548
AT5G54680	bHLH105	-0.159803	-0.102706	-0.219181	-0.109992	0.0227149	-0.104285	0.0261755		AT5G54680	bHLH105	0.0804405	0.201198	0.00305514	0.203494	0.863953	0.242438	0.859903
AT3G19860	bHLH121	-0.513005	-0.54889	-0.592129	-0.178052	-0.0182793	0.0258224	-0.0227978		AT3G19860	bHLH121	0.0015345	0.000148317	5.03307e-05	0.324489	0.959335	0.918321	0.948571
AT3G56980	bHLH39	0.284891	3.56926	1.58564	1.29255	2.41887	1.44053	2.97769		AT3G56980	bHLH39	0.774972	2.24892e-13	0.0021498	0.0205911	3.63884e-06	0.0100071	4.4079e-09
AT3G56970	bHLH38	1.03351	5.41063	3.36853	2.72108	4.34305	2.48638	4.17615		AT3G56970	bHLH38	0.21968	6.79561e-22	4.79456e-09	5.23144e-06	8.52392e-14	4.28219e-05	5.74143e-13
AT5G04150	bHLH101	-0.703965	2.70132	1.89281	2.04983	2.46316	2.09806	2.60541		AT5G04150	bHLH101	0.26832	6.41589e-11	5.99848e-06	1.14356e-06	4.90939e-09	5.54552e-07	2.52758e-10
AT2G41240	bHLH100	0.953476	8.7002	5.28855	4.01216	5.76735	3.27088	5.9881		AT2G41240	bHLH100	0.468909	2.70495e-30	5.30776e-14	2.16593e-08	2.92441e-15	6.38156e-06	3.21933e-16
AT2G28160	FIT1	-0.115905	0.304069	0.324086	0.198223	0.526443	0.0317495	0.267709		AT2G28160	FIT1	0.815107	0.274298	0.246554	0.549616	0.0743166	0.945444	0.488701
AT3G18290	BTS	-0.0375272	1.10628	0.684013	0.530786	0.777796	0.789203	0.676394		AT3G18290	BTS	0.943565	2.19907e-07	0.00214357	0.0289433	0.000977595	0.000661969	0.00637333
AT1G74770	BTSL1	0.105555	2.59726	1.56803	1.3694	1.44645	1.12597	1.37512		AT1G74770	BTSL1	0.861257	9.89591e-22	2.41781e-08	2.40199e-06	7.80755e-07	0.000178846	3.22763e-06
AT1G18910	BTSL2	0.0217675	1.24923	0.702288	0.455859	0.742808	0.363188	0.382701		AT1G18910	BTSL2	0.950823	1.96196e-21	3.36524e-07	0.00216401	1.4084e-07	0.0204467	0.0188405
AT3G47640	PYE	0.0113648	1.6355	0.781429	0.630976	0.812845	0.611674	1.05229		AT3G47640	PYE	0.99024	1.01912e-14	0.000437341	0.00825606	0.000660979	0.0115847	3.7395e-06
AT1G47400	IMA1	3.38673	3.75024	2.16813	1.28378	4.66216	1.65617	4.18267		AT1G47400	IMA1	3.48403e-09	3.9562e-14	1.41742e-05	0.0203153	7.22598e-16	0.00199877	3.32708e-15
AT1G47395	IMA2	2.80498	3.99336	2.29628	0.803001	3.95257	1.64756	4.41252		AT1G47395	IMA2	4.34268e-06	1.05437e-13	3.1441e-05	0.231724	5.22765e-12	0.00638894	1.17741e-14
AT2G30766	IMA3	1.15549	7.49515	5.28227	3.90431	6.87762	3.67821	5.57309		AT2G30766	IMA3	0.451209	3.05221e-23	1.89458e-15	1.52881e-08	1.0414e-11	5.76968e-08	9.01944e-12
AT1G56160	MYB72	0.736262	9.4081	6.12825	3.48368	4.46493	1.87977	5.69551		AT1G56160	MYB72	0.638732	3.27967e-27	2.77928e-17	2.57033e-06	7.05278e-10	0.0188167	2.19533e-13
AT3G12820	MYB10	0.247428	4.3854	2.52321	1.41503	1.44734	0.849572	1.09083		AT3G12820	MYB10	0.769345	6.93203e-29	6.48915e-10	0.00131854	0.00128741	0.0806179	0.0270636
AT1G01580	FRO2	-0.992239	2.72956	2.60353	2.21466	1.0802	0.830687	1.18307		AT1G01580	FRO2	0.127512	9.18153e-09	5.77276e-08	8.742e-06	0.0664074	0.160791	0.04739
AT4G19690	IRT1	-1.33626	2.59777	2.59231	2.38294	1.28809	1.32788	1.24022		AT4G19690	IRT1	0.0777075	8.10255e-06	9.43276e-06	9.09961e-05	0.0703716	0.0503629	0.0998367
AT4G30190	AHA2	0.641536	1.15462	1.18727	0.71624	0.48448	0.529257	0.522948		AT4G30190	AHA2	2.71051e-05	1.44206e-17	2.5507e-18	5.80517e-07	0.00180512	0.000437504	0.000720962
AT3G53480	PDR9	-0.358397	1.36018	0.566382	0.0436102	0.601486	-0.232637	0.270771		AT3G53480	PDR9	0.383296	3.29615e-07	0.0513091	0.929698	0.0662965	0.535593	0.545043
AT3G08040	FRD3	-0.238056	0.766734	-0.00253584	-0.511716	0.482502	-0.519689	0.330449		AT3G08040	FRD3	0.659243	0.0145243	1	0.151605	0.2225	0.15464	0.491602
AT1G56430	AtNAS4	2.24675	5.69816	3.81541	2.55686	3.46799	3.34033	4.57261		AT1G56430	AtNAS4	1.29979e-09	3.63242e-61	6.04108e-30	1.3917e-13	1.25431e-23	1.52237e-22	2.64027e-36
AT4G24120	YSL1	0.831541	-0.428223	-0.152694	0.579868	0.25463	-0.907287	-0.992819		AT4G24120	YSL1	0.184135	0.455889	0.827175	0.390518	0.786956	0.190643	0.197773
AT5G53550	YSL3	-0.032819	-0.53717	-0.293363	0.00677578	0.44773	0.564256	0.521495		AT5G53550	YSL3	0.93011	0.00115501	0.104288	0.990438	0.0151975	0.001239	0.00321491
AT4G16370	OPT3	1.223	3.62596	2.43868	1.6635	2.34255	2.59519	2.83904		AT4G16370	OPT3	3.16021e-05	3.60106e-46	5.47694e-21	6.43938e-10	4.70108e-19	2.46385e-23	5.32373e-28
AT5G01600	FER1	-1.16914	-1.64105	-1.20999	-0.78475	-0.893002	-1.39123	-1.00757		AT5G01600	FER1	0.00190947	4.81803e-07	0.000294996	0.0344299	0.0193133	5.43522e-05	0.00783665
AT3G11050	FER2	-0.49449	-1.03877	-0.536642	-0.208031	-0.719628	-0.799222	-1.19042		AT3G11050	FER2	0.196395	0.000334673	0.068225	0.581259	0.0350013	0.0112729	0.000199353
AT3G56090	FER3	-0.302195	-0.564664	0.125177	-0.0307009	-0.594162	-0.457859	-0.723105		AT3G56090	FER3	0.350209	0.0126798	0.657806	0.939762	0.0175947	0.0723241	0.00321979
AT2G40300	FER4	-0.602118	-1.28092	-0.705231	-0.671543	-0.974308	-1.27734	-0.831687		AT2G40300	FER4	0.128064	2.27634e-05	0.0251579	0.0456431	0.00382307	3.95211e-05	0.0171794
AT1G76800	VTL2	-1.87495	-0.408013	-0.086412	-0.104438	0.586844	-0.531482	-0.429201		AT1G76800	VTL2	4.03651e-11	0.180466	0.824178	0.807778	0.0777898	0.113777	0.240425
AT5G51720	AtNEET	0.577667	-1.85345	-1.43968	-0.223315	0.647276	-1.27642	0.876817		AT5G51720	AtNEET	0.785996	0.280835	0.228284	0.881694	0.82923	0.29837	0.593869

### Sheet: Fe def genes, Shoot, Fig. 3C
Log₂FC and adjusted P values of gene expression for 34 Fe deficiency response–related genes in shoots of WCS417-treated plants compared with control plants from 1 to 7 dpi (see also Fig. 3C).
Shoot		Log₂FC								Shoot		P adj
TAIR	ID	1 dpi	2 dpi	3 dpi	4 dpi	5 dpi	6 dpi	7 dpi		TAIR	ID	1 dpi	2 dpi	3 dpi	4 dpi	5 dpi	6 dpi	7 dpi
AT3G23210	bHLH34	0.318766	0.600267	0.0738679	0.137764	0.785356	0.102268	0.0924623		AT3G23210	bHLH34	0.302756	0.0113476	0.788555	0.645758	0.000778036	0.756937	0.868135
AT4G14410	bHLH104	-0.233928	-0.178725	-0.212688	0.0573223	0.247135	0.228903	0.0848156		AT4G14410	bHLH104	0.0688357	0.129425	0.0567172	0.69355	0.0256728	0.0367893	0.679684
AT1G51070	bHLH115	0.157833	0.639173	0.491833	0.332331	0.472371	0.259231	0.186888		AT1G51070	bHLH115	0.394358	7.99957e-07	0.000128879	0.0163163	0.000412129	0.0632022	0.40363
AT5G54680	bHLH105	-0.159418	-0.210208	-0.0721097	-0.0253154	-0.116093	-0.00637994	-0.081743		AT5G54680	bHLH105	0.0723578	0.00556199	0.401162	0.812795	0.149154	0.968684	0.517854
AT3G19860	bHLH121	-0.560859	-0.787545	0.221492	0.419509	-0.153611	0.76502	-0.0957751		AT3G19860	bHLH121	0.000191818	7.59191e-09	0.155283	0.00415799	0.358685	9.52577e-09	0.738881
AT3G56980	bHLH39	-0.31705	8.06277	5.55276	6.32893	8.35156	8.40881	7.23765		AT3G56980	bHLH39	0.777174	1.9639e-50	2.28112e-29	6.44555e-35	4.51428e-46	3.90674e-39	1.0829e-20
AT3G56970	bHLH38	-0.0242762	8.0433	5.9588	6.20106	9.07625	7.93996	5.96996		AT3G56970	bHLH38	0.995317	6.52809e-43	5.0874e-26	7.2216e-27	6.96866e-42	1.92064e-35	8.90703e-19
AT5G04150	bHLH101	-0.42462	5.27431	3.61558	3.25835	5.25656	3.65916	4.48181		AT5G04150	bHLH101	0.5461	7.75464e-39	2.86132e-20	1.92244e-16	1.36246e-37	1.27398e-20	9.21493e-25
AT2G41240	bHLH100	0.343398	8.13704	6.01005	5.46338	8.45215	7.71146	6.95554		AT2G41240	bHLH100	0.807896	2.03091e-32	3.92508e-19	8.6597e-16	5.70589e-32	6.50556e-28	1.62526e-17
AT2G28160	FIT1	-0.471185	1.60477	0.845857	-0.0173622	2.67297	1.20858	-0.141502		AT2G28160	FIT1	0.382286	1.04912e-05	0.026026	0.986762	1.50563e-17	0.00253605	0.886416
AT3G18290	BTS	-0.0518844	3.00122	2.30365	2.18083	2.67021	2.23436	1.72676		AT3G18290	BTS	0.899852	1.00956e-49	3.32453e-29	9.66918e-26	2.43231e-39	5.85626e-28	1.41848e-15
AT1G74770	BTSL1	-0.243452	3.99436	3.77641	2.89849	4.64711	3.99775	3.40659		AT1G74770	BTSL1	0.672386	7.99841e-38	7.37624e-33	3.21051e-21	5.72944e-49	4.58799e-31	1.90659e-20
AT1G18910	BTSL2	-0.0445083	0.534689	0.674967	0.379042	1.02411	0.674199	0.398988		AT1G18910	BTSL2	0.889626	0.00171036	4.40581e-05	0.0384219	1.58793e-11	0.000108181	0.0997018
AT3G47640	PYE	0.327052	2.23106	1.21814	1.11752	2.06503	1.64459	1.20626		AT3G47640	PYE	0.299109	8.02407e-26	7.3666e-09	2.54622e-07	7.21946e-23	4.44065e-15	1.18273e-06
AT1G47400	IMA1	1.35418	5.74841	3.77266	3.05959	5.81591	4.59325	5.68736		AT1G47400	IMA1	0.051529	5.92407e-32	1.53449e-15	2.44604e-10	4.14927e-30	7.92586e-21	4.82402e-16
AT1G47395	IMA2	1.56961	6.39258	4.15455	3.77362	6.35968	4.96192	6.69857		AT1G47395	IMA2	0.0261515	5.67997e-33	2.35977e-15	1.5958e-12	5.51085e-32	7.38326e-21	7.35553e-21
AT2G30766	IMA3	0.766873	4.91269	2.47205	1.84721	5.11778	2.9667	5.1518		AT2G30766	IMA3	0.401783	1.69069e-15	9.36749e-05	0.00536372	1.57727e-16	1.79954e-06	1.27182e-14
AT1G56160	MYB72	1.83122	4.52835	3.69479	2.23411	6.65201	5.25542	1.93692		AT1G56160	MYB72	0.499109	0.00500339	0.0223069	0.107522	9.41103e-06	0.000625985	0.564866
AT3G12820	MYB10	0.661476	3.22191	2.37289	2.51146	1.95142	2.49383	1.38411		AT3G12820	MYB10	0.346246	4.09426e-12	3.06253e-06	4.48869e-06	8.18817e-06	3.12231e-06	0.0195581
AT1G01580	FRO2	0.0884558	3.60828	2.25431	1.48607	4.37794	1.87612	1.51563		AT1G01580	FRO2	0.934383	6.21317e-13	4.89083e-06	0.00462865	1.03628e-19	0.000209306	0.0231949
AT4G19690	IRT1	-0.0605508	3.71264	2.09274	1.68909	5.56734	3.37196	1.84678		AT4G19690	IRT1	0.970752	6.37943e-09	0.0012365	0.0106644	1.24568e-20	2.9213e-06	0.0259572
AT4G30190	AHA2	0.238743	1.25127	0.641237	0.403508	0.908628	0.654273	0.258523		AT4G30190	AHA2	0.195815	4.66616e-20	5.34033e-06	0.00732039	6.95924e-11	2.82279e-06	0.225115
AT3G53480	PDR9	-1.02854	0.774626	0.341636	-0.822906	2.6345	-0.366276	0.00569762		AT3G53480	PDR9	0.0019616	0.0109658	0.311646	0.00766698	5.16893e-23	0.297602	1
AT3G08040	FRD3	-0.835335	1.13602	0.858263	0.296128	2.88324	0.83163	0.0724939		AT3G08040	FRD3	0.347626	0.0217264	0.0340331	0.60166	5.25011e-09	0.110454	0.984916
AT1G56430	AtNAS4	1.11231	3.52699	2.29082	1.3176	2.45911	1.25861	1.68131		AT1G56430	AtNAS4	0.00602506	7.25196e-27	2.66107e-12	0.000153696	4.55468e-13	0.000345213	8.50159e-05
AT4G24120	YSL1	0.137691	-0.719698	-0.999882	-1.16438	-1.16284	-1.74002	-1.371		AT4G24120	YSL1	0.745283	0.00714775	7.57951e-05	7.40197e-06	5.7191e-06	2.63264e-12	8.72529e-07
AT5G53550	YSL3	-0.171343	0.496066	0.971064	1.3126	0.431651	1.13724	0.0175166		AT5G53550	YSL3	0.451582	0.00232512	3.95774e-10	4.76277e-17	0.0100596	8.65344e-14	0.980438
AT4G16370	OPT3	0.771539	2.9718	2.19692	1.91912	2.59875	2.10688	1.771		AT4G16370	OPT3	0.0145538	2.35844e-31	1.61709e-17	2.6653e-13	5.69866e-24	1.90974e-16	2.45796e-10
AT5G01600	FER1	-1.4779	-2.9156	-1.5073	-1.32702	-2.1549	-1.99759	-1.77403		AT5G01600	FER1	2.93031e-05	1.71624e-19	3.96999e-06	7.87544e-05	3.6037e-11	3.61206e-10	6.85699e-07
AT3G11050	FER2	-0.57578	-0.761577	0.780395	-0.25992	-0.434767	-1.84337	-0.213131		AT3G11050	FER2	0.400434	0.131514	0.116948	0.67006	0.378773	0.010592	0.892687
AT3G56090	FER3	-0.0952652	-0.908639	-0.166099	-0.345934	-0.492999	-0.786251	-0.956645		AT3G56090	FER3	0.799007	5.61596e-05	0.530761	0.169108	0.0427423	0.000291497	0.00018466
AT2G40300	FER4	-0.0277043	-2.69165	-1.14178	-1.16854	-2.3157	-1.72329	-1.4868		AT2G40300	FER4	0.968804	3.25245e-21	6.78756e-05	6.52543e-05	2.03668e-16	4.98481e-10	2.22983e-06
AT1G76800	VTL2	-0.9879	-0.851656	-0.446546	-0.108424	-1.08279	-0.647036	-1.94802		AT1G76800	VTL2	0.0027147	0.00613894	0.173679	0.825253	0.000174461	0.108177	3.18038e-10
AT5G51720	AtNEET	-0.399711	-3.37333	-2.19379	-1.85923	-4.63162	-2.45783	-1.38169		AT5G51720	AtNEET	0.757691	2.36395e-05	0.00597154	0.0259369	5.77914e-09	0.00169592	0.23978

### Sheet: Coumarin genes, Root, Fig. 3E
Log₂FC and adjusted P values of gene expression for 20 phenylpropanoid and coumarin biosynthetis-related genes in roots of WCS417-treated plants compared with control plants from 1 to 7 dpi (see also Fig. 3E).
Root		Log₂FC								Root		P adj
TAIR	ID	1 dpi	2 dpi	3 dpi	4 dpi	5 dpi	6 dpi	7 dpi		TAIR	ID	1 dpi	2 dpi	3 dpi	4 dpi	5 dpi	6 dpi	7 dpi
AT2G37040	PAL1	0.117775	1.56533	0.627722	0.14282	1.0271	0.056807	0.844872		AT2G37040	PAL1	0.769581	1.30342e-15	0.00279142	0.617581	9.87168e-07	0.865273	0.00010272
AT3G53260	PAL2	0.12572	1.76303	0.540382	-0.0069149	0.559937	-0.12788	0.488466		AT3G53260	PAL2	0.692299	3.73018e-27	0.00231499	0.991171	0.00346598	0.603107	0.0161198
AT3G10340	PAL4	-0.046192	0.24214	0.0964218	0.0387126	0.335128	-0.0218759	0.193623		AT3G10340	PAL4	0.899363	0.191507	0.655339	0.889882	0.101331	0.944986	0.454589
AT5G48930	HCT	0.232381	1.15332	0.841217	0.389026	0.660002	0.211177	0.501152		AT5G48930	HCT	0.294138	2.53188e-15	1.90058e-08	0.0211323	3.52336e-05	0.272485	0.00336739
AT2G40890	C3H	0.0228213	1.27169	0.56848	0.359841	0.640071	0.330184	0.568318		AT2G40890	C3H	0.956919	7.76153e-17	0.000441748	0.046517	0.000162368	0.0785014	0.00122964
AT2G30490	C4H	0.321904	1.07228	0.447184	0.236789	0.619277	0.107656	0.612802		AT2G30490	C4H	0.0618214	1.19709e-16	0.00119118	0.13842	1.09041e-05	0.57132	1.48232e-05
AT1G51680	4CL1	0.398166	1.97266	1.41762	0.96111	1.09882	0.762109	1.21243		AT1G51680	4CL1	0.10659	6.32869e-29	4.30867e-15	3.81725e-07	5.32938e-09	0.000102836	6.61237e-11
AT3G21240	4CL2	0.0527744	1.84537	1.28194	0.831707	1.09521	0.633019	0.856352		AT3G21240	4CL2	0.908326	4.6516e-22	6.98073e-11	6.80345e-05	8.44225e-08	0.0040753	5.7795e-05
AT1G65060	4CL3	-0.092784	0.551264	-0.972296	-1.27913	-0.573072	-1.81122	0.92462		AT1G65060	4CL3	0.917365	0.213891	0.010235	0.000899546	0.284348	1.31842e-06	0.0605222
AT3G21230	4CL5	0.28584	0.209728	0.183306	0.188086	0.173393	0.0501546	0.261865		AT3G21230	4CL5	0.110033	0.166288	0.241768	0.263355	0.359228	0.816831	0.143846
AT4G34050	CCoAOMT	0.0526839	0.715668	0.552932	0.51864	0.70498	0.457017	0.695561		AT4G34050	CCoAOMT	0.879133	8.8451e-06	0.000804402	0.00283213	3.38178e-05	0.0113411	4.85878e-05
AT1G56160	MYB72	0.736262	9.4081	6.12825	3.48368	4.46493	1.87977	5.69551		AT1G56160	MYB72	0.638732	3.27967e-27	2.77928e-17	2.57033e-06	7.05278e-10	0.0188167	2.19533e-13
AT3G12820	MYB10	0.247428	4.3854	2.52321	1.41503	1.44734	0.849572	1.09083		AT3G12820	MYB10	0.769345	6.93203e-29	6.48915e-10	0.00131854	0.00128741	0.0806179	0.0270636
AT3G13610	F6'H1	1.01934	3.13021	2.44469	1.59125	1.96297	1.17585	1.98726		AT3G13610	F6'H1	0.035066	4.30182e-17	1.32962e-10	8.26212e-05	9.19763e-07	0.00610975	6.34653e-07
AT1G55290	F6'H2	0.154142	0.460079	0.357143	1.01658	0.916406	0.356248	0.166296		AT1G55290	F6'H2	0.866993	0.38294	0.516403	0.0402595	0.0898999	0.567964	0.855003
AT1G28680	COSY	0.245631	1.29566	0.890499	0.684207	0.857872	0.413613	0.653262		AT1G28680	COSY	0.268665	1.0461e-18	3.81082e-09	1.51532e-05	3.85906e-08	0.0169344	6.06718e-05
AT3G12900	S8H	-0.162344	4.67792	5.57627	3.30942	1.84913	2.07105	2.65603		AT3G12900	S8H	0.928097	2.68869e-10	5.4641e-14	2.63828e-05	0.0403075	0.0154925	0.00166442
AT4G31940	CYP82C4	-1.19489	0.453778	-0.0901787	-3.38368	-5.10757	-6.62157	-5.778		AT4G31940	CYP82C4	0.371616	0.694187	0.954098	0.000353083	1.26181e-08	1.32935e-12	3.40017e-10
AT5G36890	BGLU42	0.0115559	3.02012	1.77895	0.878792	0.970989	0.657296	1.01332		AT5G36890	BGLU42	0.988791	2.39755e-55	4.32906e-19	4.64395e-05	5.41321e-06	0.00399064	2.31107e-06
AT3G50740	UGT72E1	0.339075	1.25209	0.701021	0.609392	0.705538	0.148156	0.378317		AT3G50740	UGT72E1	0.248106	4.00027e-10	0.000830258	0.00643799	0.00177288	0.615236	0.17165

### Sheet: Coumarin genes, Shoot, Fig. 3E
Log₂FC and adjusted P values of gene expression for 20 phenylpropanoid and coumarin biosynthetis-related genes in shoots of WCS417-treated plants compared with control plants from 1 to 7 dpi (see also Fig. 3E).
Shoot		Log₂FC								Shoot		P adj
TAIR	ID	1 dpi	2 dpi	3 dpi	4 dpi	5 dpi	6 dpi	7 dpi		TAIR	ID	1 dpi	2 dpi	3 dpi	4 dpi	5 dpi	6 dpi	7 dpi
AT2G37040	PAL1	-0.10379	1.01373	0.972625	0.782686	1.39252	0.795454	0.917396		AT2G37040	PAL1	0.764987	9.12923e-07	1.5315e-06	0.000193715	4.8701e-12	0.00011393	0.000109671
AT3G53260	PAL2	-0.306803	-0.0183162	0.531131	0.98597	0.404773	0.921833	0.507394		AT3G53260	PAL2	0.170258	0.954945	0.00269146	9.07639e-09	0.0329185	4.93186e-08	0.0229572
AT3G10340	PAL4	-0.175741	-0.431785	-0.439953	-0.0544707	0.217494	-0.234347	-0.144371		AT3G10340	PAL4	0.529789	0.037434	0.0324628	0.851293	0.318213	0.311575	0.723419
AT5G48930	HCT	0.417615	0.555648	0.710218	0.736522	0.708659	0.561948	0.33679		AT5G48930	HCT	0.0211261	0.000401517	2.64794e-06	1.51018e-06	4.58586e-06	0.000243452	0.118914
AT2G40890	C3H	-0.0700226	-0.14631	-0.346597	-0.117752	0.216517	-0.0556629	0.196681		AT2G40890	C3H	0.802912	0.476639	0.0434323	0.582059	0.260708	0.814745	0.486515
AT2G30490	C4H	-0.0381519	0.0249512	-0.0886894	-0.236702	0.251725	-0.103917	0.039911		AT2G30490	C4H	0.880142	0.9077	0.603739	0.130846	0.104259	0.548296	0.908678
AT1G51680	4CL1	0.0973558	0.574353	0.266272	0.0628498	0.752895	0.0849215	0.273754		AT1G51680	4CL1	0.758339	0.00356052	0.20671	0.820539	9.91823e-05	0.744933	0.375148
AT3G21240	4CL2	0.314742	1.16943	0.811796	0.222005	1.98418	0.114504	0.448806		AT3G21240	4CL2	0.316537	1.1634e-07	0.000186638	0.4213	3.42403e-21	0.719619	0.241678
AT1G65060	4CL3	0.730261	0.251874	0.771963	-0.277629	0.252583	-0.470706	0.310078		AT1G65060	4CL3	0.147145	0.629318	0.0518734	0.579983	0.621183	0.298609	0.719973
AT3G21230	4CL5	0.170218	0.874803	0.175397	0.097449	0.962703	-0.0480359	-0.0264647		AT3G21230	4CL5	0.527764	2.73472e-07	0.366369	0.680284	2.33168e-08	0.868041	0.97492
AT4G34050	CCoAOMT	0.079313	0.570909	0.271248	-0.023464	0.613748	-0.553535	0.303246		AT4G34050	CCoAOMT	0.771564	0.000717692	0.129261	0.93455	0.000283335	0.000771455	0.220115
AT1G56160	MYB72	1.83122	4.52835	3.69479	2.23411	6.65201	5.25542	1.93692		AT1G56160	MYB72	0.499109	0.00500339	0.0223069	0.107522	9.41103e-06	0.000625985	0.564866
AT3G12820	MYB10	0.661476	3.22191	2.37289	2.51146	1.95142	2.49383	1.38411		AT3G12820	MYB10	0.346246	4.09426e-12	3.06253e-06	4.48869e-06	8.18817e-06	3.12231e-06	0.0195581
AT3G13610	F6'H1	-0.0319342	3.26673	1.93115	0.58118	5.88881	2.73252	1.00308		AT3G13610	F6'H1	0.982978	5.96655e-13	3.66473e-05	0.260218	5.07425e-42	1.90962e-06	0.151049
AT1G55290	F6'H2	-0.0328802	-3.22068	-1.28432	-0.495115	4.29765	0.55571	0.0720695		AT1G55290	F6'H2	0.999585	0.055936	0.336524	0.823846	0.00345586	0.818897	1
AT1G28680	COSY	-0.170692	0.568439	0.878563	0.390178	0.70063	0.322204	0.211332		AT1G28680	COSY	0.483985	0.000948207	6.24248e-08	0.0318388	2.19132e-05	0.074444	0.454175
AT3G12900	S8H	1.02366	4.54528	1.74791	0.66696	7.2424	2.30929	0.958644		AT3G12900	S8H	0.442823	1.91354e-05	0.120123	0.558909	2.56388e-14	0.0352016	0.652672
AT4G31940	CYP82C4	-0.881695	-1.1916	2.6743	0.947247	-0.219393	1.3537	1.19145		AT4G31940	CYP82C4	0.585361	0.381926	0.0403101	0.52349	0.889635	0.374893	0.630283
AT5G36890	BGLU42	0.379568	-0.0271984	0.299498	0.143784	0.137403	0.265699	-0.111762		AT5G36890	BGLU42	0.159411	0.939844	0.20394	0.607348	0.619797	0.267676	0.81671
AT3G50740	UGT72E1	0.0877933	0.800331	0.246913	0.232086	0.589838	0.146509	0.32584		AT3G50740	UGT72E1	0.804457	0.000136579	0.296903	0.357884	0.00724493	0.573595	0.315558
